# Functionally redundant formate dehydrogenases enable formate-dependent growth in *Methanococcus maripaludis*

**DOI:** 10.1101/2023.05.09.540023

**Authors:** Mohd Farid Abdul Halim, Dallas R Fonseca, Thomas D Niehaus, Kyle C Costa

## Abstract

Methanogens are essential for the complete remineralization of organic matter in anoxic environments. Most cultured methanogens are hydrogenotrophic, using H_2_ as an electron donor to reduce CO_2_ to CH_4_, but in the absence of H_2_ many can also use formate. Formate dehydrogenase (Fdh) is essential for formate oxidation, where it transfers electrons for reduction of coenzyme F_420_ or to a flavin-based electron bifurcating reaction catalyzed by heterodisulfide reductase (Hdr), the terminal reaction of methanogenesis. How these competing reactions are coordinated is unknown. Furthermore, methanogens that use formate encode at least two isoforms of Fdh in their genomes, but how these different isoforms participate in methanogenesis is also unknown. Using *Methanococcus maripaludis*, we undertook a biochemical characterization of both Fdh isoforms involved in methanogenesis. Both Fdh1 and Fdh2 interacted with Hdr to catalyze the flavin-based electron bifurcating reaction, and both reduced F_420_ at similar rates. F_420_ reduction preceded flavin-based electron bifurcation activity for both enzymes. In a Δ*fdh1* mutant background, a suppressor mutation was required for Fdh2 activity. Genome sequencing revealed that this mutation resulted in loss of a specific molybdopterin transferase (*moeA*), allowing for Fdh2-dependent growth. This suggests that both isoforms of Fdh are functionally redundant, but their activities *in vivo* may be limited by gene regulation under different growth conditions. Together these results expand our understanding of formate oxidation and the role of Fdh in methanogenesis.
