## Supplemental Table 1 for "Functionally redundant formate dehydrogenases enable formate-dependent growth in *Methanococcus maripaludis*"

### Sheet: S1-Strains
Strain	Description	Reference
MM901	M. maripaludis S2 with an in-frame deletion of uracil phosphoribosyltransferase, upt	Costa KC, Wong PM, Wang T, Lie TJ, Dodsworth JA, Swanson I, Burn JA, Hackett M, Leigh JA. 2010. Protein complexing in a methanogen suggests electron bifurcation and electron delivery from formate to heterodisulfide reductase. Proc. Natl. Acad. Sci. U. S. A. 107:11050–11055
MM1265	MM901 with an in-frame deletion of fdhA2B2 and a 6× His tag on fdhA1	Costa KC, Wong PM, Wang T, Lie TJ, Dodsworth JA, Swanson I, Burn JA, Hackett M, Leigh JA. 2010. Protein complexing in a methanogen suggests electron bifurcation and electron delivery from formate to heterodisulfide reductase. Proc. Natl. Acad. Sci. U. S. A. 107:11050–11055
MM707	MM901 with an in-frame deletion of fdhA1B1	Wood GE, Haydock AK, Leigh JA. Function and regulation of the formate dehydrogenase genes of the methanogenic archaeon Methanococcus maripaludis. J Bacteriol. 2003 Apr;185(8):2548-54. doi: 10.1128/JB.185.8.2548-2554.2003. PMID: 12670979; PMCID: PMC152622.
MM708	MM901 with an in-frame deletion of fdhA2B2	Wood GE, Haydock AK, Leigh JA. Function and regulation of the formate dehydrogenase genes of the methanogenic archaeon Methanococcus maripaludis. J Bacteriol. 2003 Apr;185(8):2548-54. doi: 10.1128/JB.185.8.2548-2554.2003. PMID: 12670979; PMCID: PMC152622.
MM709	MM901 with an in-frame deletion of fdhA1B1 and fdhA2B2	Wood GE, Haydock AK, Leigh JA. Function and regulation of the formate dehydrogenase genes of the methanogenic archaeon Methanococcus maripaludis. J Bacteriol. 2003 Apr;185(8):2548-54. doi: 10.1128/JB.185.8.2548-2554.2003. PMID: 12670979; PMCID: PMC152622.
KC152	MM901 with an in-frame deletion of moeA	This study
KC153	MM709 with an in-frame deletion of moeA	This study
KC154	MM901 carrying pLW40neo	This study
KC155	MM709 carrying pLW40neo-fdhA1_UtoC-His-fdhB1	This study
KC156	MM709 carrying pLW40neo-fdhA2-His-fdhB2	This study
KC157	KC152 carrying pLW40neo-fdhA1-UtoC-His-fdhB1	This study
KC158	KC152 carrying pLW40neo-fdhA2-His-fdhB2	This study
