## Supplemental Table 2 for "Functionally redundant formate dehydrogenases enable formate-dependent growth in *Methanococcus maripaludis*"

### Sheet: S2-Plasmids and Primers
Plasmid	Description	Reference
pLW40neo	pLW40neo containing upt gene	Dodsworth JA, Leigh JA. Regulation of nitrogenase by 2-oxoglutarate-reversible, direct binding of a PII-like nitrogen sensor protein to dinitrogenase. Proc Natl Acad Sci U S A. 2006 Jun 27;103(26):9779-84. doi: 10.1073/pnas.0602278103. Epub 2006 Jun 15. PMID: 16777963; PMCID: PMC1502530.
pLW40neo-fdhA1-His-fdhB1	pLW40neo containing C-terminally His-tagged fdhA1and fdhB1	This study
pLW40neo-fdhA2-His-fdhB2	pLW40neo containing C-terminally His-tagged fdhA2 and fdhB2	This study
pCRuptneo-moeA_KO	pCRuptneo containing 1000 bp upstream and downstream fragments of moeA	This study
Primer name	Sequence (5'-3')	Description
MMP1619_KO_up_F	TATAGGGCGAATTGGGCCCTCTAGATCATTTATTTGGATAAATTATCTCTTTTTC	Primer that amplifies ~1.0 kbp fragment upstream moeA (MMP_1619) start codon
MMP1619_KO_up_R	CATAAAACCACCTGAATGCTTCACCCGAGATATTC	Primer that amplifies ~1.0 kbp fragment upstream moeA (MMP_1619) start codon
MMP1619_KO_dw_F	TCTCGGGTGAAGCATTCAGGTGGTTTTATGAATTATCTG	Primer that amplifies ~1.0 kbp fragment downstream moeA (MMP_1619) stop codon
MMP1619_KO_dw_R	TGCAGATATCCATCACACTGGCGGCCGCATTGAGGAAATGAGCTACATAATAATG	Primer that amplifies ~1.0 kbp fragment downstream moeA (MMP_1619) stop codon
MMP1619_KO_screen_F	TATCAATACTAGCTTTTTTTCC	Primer that binds ~200 bp upstream moeA (MMP_1619) gene. Used to screen for moeA deletion strain
MMP1619_KO_screen_R	GGCGCCATATTTCCAATC	Primer that binds ~200 bp fragment downstream moeA (MMP_1619) gene. Used to screen for moeA deletion strain
fdhA1B1-Fg	AGATAACTAATAGGTGAAATGCATGGAATTAGACTTCATTCATACGATTTG	Primer that amplifies ~400 bp fragment downstream fdhA1 start codon
fdhA1B1-UtoC-Rg	AAACCGACCACAGTTGCCGAGTGGCAAAGTCTCGCACAGTGATCAAC	Primer that amplifies ~400 bp fragment downstream fdhA1 start codon, replacing selenocystein codon with cystein codon
fdhA1B1-UtoC-Fg	GTTGATCACTGTGCGAGACTTTGCCACTCGGCAACTGTGGTCGG	Primer that amplifies ~2800 bp fragment downstream fdhA1 selenocystein codon, replacing selenocystein with cysteine codon
fdhA1B1-Rg	CTTCGATGTGATGGTGATGGTGGTGTTATTGAGTTGGGCATGAGCC	Primer that amplifies ~2800 bp fragment downstream fdhA1 selenocystein codon, replacing selenocystein with cysteine codon
Mm_fdhA1_NsiI	AATAATGCATATGGAAATAGACTTCATTCATACGATTTG	Primer that amplifies ~2000 bp fragment downstream fdhA1 start codon
Mm_fdhA1_up_His_R	TTAGTGATGGTGATGGTGATGACGCCTTCGATTATTTTTTCCACCTTTGCAGCAC	Primer that amplifies ~2000 bp fragment downstream fdhA1 start codon, introduce 6 x histidine tag before fdhA1 stop codon
Mm_fdhA1_dw_His_F	ATCGAAGGTCGTCATCACCATCACCATCACTAATTTTCCCAAAATCGGGATTTTAAAC	Primer that amplifies ~1200 bp fragment downstream fdhA1 stop codon, introduce 6 x histidine tag before fdhA1 stop codon
Mm_fdhB1_AscI_R	ATATGGCGCGCCTTATTGAGTTGGGCATGAGCC	Primer that amplifies ~1200 bp fragment downstream fdhA1 stop codon until fdhB1 stop codon
pLW40neo_SECIS_F	TTATAGATAACTAATAGGTGAAATGCATCAATCACAAAATACAATTTTTAAAATTTTTTG	Primer that amplifies ~600 bp fragment upstream fdhA2 start codon
SECIS_FdhA2_R	ATAGTATGAACAACCTTAAATTCGGTCATTATTCCACCTTTTAATTTTATACTTATTTTT	Primer that amplifies ~600 bp fragment upstream fdhA2 start codon
SECIS_FdhA2_up_F	GTTAAAAATAAGTATAAAATTAAAAGGTGGAATAATGACCGAATTTAAGGTTGTTCATAC	Primer that amplifies ~3200 bp fragment downstream fdhA2 start codon including fdhB2
FdhB2_dw pLW40neo_R	TTTATGACCTACAGATCTCCTAGGCGCGCCTTATTTATATAAAAACGGCATACTGTC	Primer that amplifies ~3200 bp fragment downstream fdhA2 start codon including fdhB2
Mm_FdhA2_His_B2_up_R	TTAGTGATGGTGATGGTGATGACGACCTTCGATAATTTTTTCAACTTTAACGGC	Primer that amplifies ~2000 bp fragment upstream fdhA2 stop codon, introduce 6 x histidine tag before fdhA2 stop codon
Mm_FdhA2_His_B2_dw_F	ATCGAAGGTCGTCATCACCATCACCATCACTAATAATTATTTTTGAGGTGATTTAAATGA	Primer that amplifies ~1100 bp fragment downstream fdhA2 stop codon, introduce 6 x histidine tag before fdhA2 stop codon
